# Virological characteristics of the SARS-CoV-2 BA.2.86 variant

**DOI:** 10.1101/2023.11.02.565304

**Authors:** Tomokazu Tamura, Keita Mizuma, Hesham Nasser, Sayaka Deguchi, Miguel Padilla-Blanco, Keiya Uriu, Jarel Elgin M. Tolentino, Shuhei Tsujino, Rigel Suzuki, Isshu Kojima, Naganori Nao, Ryo Shimizu, Michael Jonathan, Yusuke Kosugi, Ziyi Guo, Alfredo A Hinay, Olivia Putri, Yoonjin Kim, Yuri L Tanaka, Hiroyuki Asakura, Mami Nagashima, Kenji Sadamasu, Kazuhisa Yoshimura, The Genotype to Phenotype Japan (G2P-Japan) Consortium, Akatsuki Saito, Jumpei Ito, Takashi Irie, Jiri Zahradnik, Terumasa Ikeda, Kazuo Takayama, Keita Matsuno, Takasuke Fukuhara, Kei Sato

**Author notes:** Corresponding authors (Jiri Zahradnik), (Terumasa Ikeda), (Kazuo Takayama), (Keita Matsuno), (Takasuke Fukuhara), (Kei Sato). These authors contributed equally (Tomokazu Tamura, Keita Mizuma, Hesham Nasser, Sayaka Deguchi, Miguel Padilla-Blanco, Keiya Uriu, Jarel Elgin M. Tolentino).

## Abstract

In late 2023, a lineage of SARS-CoV-2 emerged and was named the BA.2.86 variant. BA.2.86 is phylogenetically distinct from other Omicron sublineages identified so far, displaying an accumulation of over 30 amino acid mutations in its spike protein. Here, we performed multiscale investigations to reveal the virological characteristics of the BA.2.86 variant. Our epidemic dynamics modeling suggested that the relative reproduction number of BA.2.86 is significantly higher than that of EG.5.1. Experimental studies showed that four clinically-available antivirals were effective against BA.2.86. Although the fusogenicity of BA.2.86 spike is similar to that of the parental BA.2 spike, the intrinsic pathogenicity of BA.2.86 in hamsters was significantly lower than that of BA.2. Since the growth kinetics of BA.2.86 is significantly lower than that of BA.2 in both *in vitro* cell cultures and *in vivo*, it is suggested that the attenuated pathogenicity of BA.2.86 is due to its decreased replication capacity.
