## Supplementary material for "Virological characteristics of the SARS-CoV-2 BA.2.86 variant": Table S1

### Sheet: Table S1 (hierarchical Re)
Table S1. Estimated relative Re values of viral lineages by a hierarchical Bayesian model, related to Figure 1
Country	PANGO lineage	Posterior mean	Posterior 2.5 percentile	Posterior 97.5 percentile	R-hat value	Effective sampling size (ESS_bulk)	Effective sampling size (ess_tail)
Global average	XBB.1.5	0.892423	0.882862	0.902102	1.00124	5257.59	4079.6
Global average	XBB.1.16	0.945156	0.935723	0.953736	1.00015	5217.21	2984.87
Global average	BA.2.86	1.07442	1.04434	1.10857	1.001	4051.81	3678.84
Denmark	XBB.1.5	0.893951	0.885426	0.902388	1.00151	4380.72	4231.59
Denmark	XBB.1.16	0.944319	0.935837	0.952668	1.00131	4509.18	3861.29
Denmark	BA.2.86	1.07193	1.03349	1.10969	1.00126	4982.49	4491.09
France	XBB.1.5	0.893617	0.889727	0.89755	1.00038	5246.38	5404.94
France	XBB.1.16	0.945736	0.941732	0.949738	1.0002	5100.52	4790.2
France	BA.2.86	1.08097	1.0421	1.14055	1.0015	3427.34	3065.12
Spain	XBB.1.5	0.890543	0.886087	0.894935	1.00048	5225.29	5201.96
Spain	XBB.1.16	0.94419	0.939525	0.948764	1.00062	4813.22	3610.48
Spain	BA.2.86	1.07932	1.04404	1.12557	1.00067	3908.99	4241.83
Sweden	XBB.1.5	0.88458	0.87747	0.891333	1.00148	4063.45	4478.4
Sweden	XBB.1.16	0.933601	0.926708	0.9403	1.00186	3946.3	3449.64
Sweden	BA.2.86	1.06421	1.01818	1.1004	1.0021	2888.14	3979.36
United Kingdom	XBB.1.5	0.888863	0.885126	0.892516	1.00077	5799.18	5797.44
United Kingdom	XBB.1.16	0.947436	0.943858	0.950922	1.00062	5791.78	5694.27
United Kingdom	BA.2.86	1.07144	1.04286	1.09999	1.00045	4724.49	4936.62
USA	XBB.1.5	0.905877	0.904362	0.907409	1.00014	4571.46	5862.88
USA	XBB.1.16	0.954766	0.953194	0.956327	1.00023	4728.8	5232.5
USA	BA.2.86	1.07921	1.04738	1.12016	1.00054	3876.23	4158.85
The Re of EG.5.1 is set at 1.
