## Supplementary material for "Virological characteristics of the SARS-CoV-2 BA.2.86 variant": Table S2

### Sheet: sera
Table S2. Human sera used in this study, related to Figure S2
				Date of 1st vaccination	Date of 2nd vaccination	Date of 3rd vaccination	Date of 4th vaccination	Date of 5th vaccination	Date of 6th vaccination	Date of test	Date of sampling	Prior infection?
SARS-CoV-2 infected	Donor ID	Sex	Age	(YYYY-MM-DD)	(YYYY-MM-DD)	(YYYY-MM-DD)	(YYYY-MM-DD)	(YYYY-MM-DD)	(YYYY-MM-DD)	(YYYY-MM-DD)	(YYYY-MM-DD)
BA.2	P378	Male	43	2021-10-10 (P)	2021-10-31 (P)					2022-03-28	2022-04-10	No
BA.2	P398	Male	48	2021-09-18 (P)	2021-10-09 (P)	2022-04-09 (P)				2022-04-13	2022-04-30	No
BA.2	P407	Male	29	2021-09-13 (M)	2021-10-11 (M)					2022-05-01	2022-05-12	No
BA.2	P401	Male	35	2021-09-09 (P)	2021-09-30 (P)					2022-04-22	2022-05-05	No
BA.2	P412	Female	82	2021-06-11 (P)	2021-07-09 (P)					2022-05-04	2022-05-26	No
BA.2	6449	Male	43	2021-08-13 (P)	2021-09-11 (P)					2022-04-03	2022-04-23	No
BA.2	6355	Male	50	2021-04-28 (NA)	2021-05-19 (NA)	2022-01-19 (NA)				2022-04-02	2022-04-20	No
BA.2	6547	Male	54	2021-08-25 (P)	2021-09-15 (P)					2022-04-06	2022-04-22	No
BA.2	7951	Female	71	2021-06-20 (P)	2021-07-16 (P)	2022-02-16 (M)				2022-04-25	2022-05-12	No
BA.2	8645	Female	41	2021-05-23 (P)	2021-06-13 (P)	2022-01-20 (P)				2022-05-07	2022-05-20	No
BA.2	8682	Female	25	2021-09-03 (P)	2021-09-27 (P)					2022-05-08	2022-05-24	No
BA.2	5949	Male	24	2021-08-05 (M)	2021-09-02 (M)					2022-03-22	2022-05-22	No
BA.2	8796	Female	34	2021-09-26 (P)	2021-10-17 (P)					2022-05-10	2022-06-05	No
BA.5	P427	Female	49	2021-07-30 (NA)	2021-08-25 (NA)	2022-03-18 (NA)				2022-07-06	2022-07-25	No
BA.5	P440	Male	25	2021-11-24 (P)	2021-12-15 (P)					2022-07-24	2022-08-07	No
BA.5	P439	Female	73	2021-06-19 (P)	2021-07-20 (P)	2022-02-04 (M)				2022-07-23	2022-08-08	No
BA.5	P451	Female	55	2021-04-26 (P)	2021-05-20 (P)	2022-01-18 (P)				2022-07-29	2022-08-12	No
BA.5	P456	Male	44	2021-08-11 (P)	2021-09-01 (P)	2022-03-13 (M)				2022-08-04	2022-08-14	No
BA.5	P455	Male	29	2021-07-26	2021-07-26	2021-07-26				2022-08-03	2022-08-17	No
BA.5	P464	Male	63	2021-08-08 (P)	2021-08-29 (P)	2022-04-07 (M)				2022-08-08	2022-08-19	No
BA.5	9341	Male	56	2021-08-10 (P)	2021-08-31 (P)	2022-03-18 (P)				2022-06-12	2022-06-30	No
BA.5	9584	Male	55	2021-07-14 (P)	2021-08-05 (P)	2022-03-22 (P)				2022-07-08	2022-07-25	No
BA.5	23S-08	Male	25	2021-04-27 (P)	2021-05-18 (P)	2022-01-11 (P)				2022-07-23	2022-08-08	No
BA.5	11597	Female	41	2021-04-30	2021-05-21	2022-01-11				2022-07-26	2022-08-08	No
BA.5	10978	Female	46	2021-08-27	2021-09-17	2022-05-15				2022-07-22	2022-08-11	No
BA.5	10826	Male	63	2021-07-27 (P)	2021-08-17 (P)	2022-03-04 (P)	2022-08-09 (M)			2022-07-21	2022-08-11	No
BA.5	11079	Female	65	2021-07-08 (M)	2021-08-05 (M)	2022-03-17 (M)				2022-07-23	2022-08-11	No
BA.5	14847	Female	70	2021-07-13 (P)	2021-08-20 (P)	2022-03-08 (M)				2022-08-13	2022-08-25	No
BA.5	13180	Female	63	2021-07-16 (P)	2021-08-06 (P)	2022-03-08 (M)				2022-08-04	2022-08-25	No
BA.5	12912	Male	64	2021-09-02 (M)	2021-09-30 (M)	2022-04-01 (M)				2022-08-02	2022-08-25	No
NA, not applicable.
P, Pfizer-BioNTech; M, Moderna
