## Supplementary material for "Virological characteristics of the SARS-CoV-2 BA.2.86 variant": Table S3

### Sheet: Sheet1
Table S3. Primers used in this study, related to Figure 2
Primer name	Primer sequence (5'-to-3')	Purpose
Omicron universal Fw	cactatagggcgaattgggtaccatgtttgtgttcctggt	Preparation of S expression plasmid
BA.2 WT Rv	agctccaccgcggtggcggccgctcaggtgtagtgcagtttca	Preparation of S expression plasmid
ins16MPLF-R21T_Fwd	ccagccagtgtgtgATGCCCCTGTTCaacctgATCaccACCacccaaAGCtacacc	Preparation of S expression plasmid
ins16MPLF-R21T_Rev	ggtgtaGCTttgggtGGTggtGATcaggttGAACAGGGGCATcacacactggctgg	Preparation of S expression plasmid
S50L_Fwd	gtcctctgtgctgcacCTGacccaggacctgttc	Preparation of S expression plasmid
S50L_Rev	ggaacaggtcctgggtCAGgtgcagcacagaggac	Preparation of S expression plasmid
V127F_Fwd	caatgccaccaatgtgTTCattaaggtgtgtgag	Preparation of S expression plasmid
V127F_Rev	ctcacacaccttaatGAAcacattggtggcattg	Preparation of S expression plasmid
FR157-158SG_Fwd	ctggatggagtctgagAGCGGCgtctactcctctg	Preparation of S expression plasmid
FR157-158SG_Rev	cagaggagtagacGCCGCTctcagactccatccag	Preparation of S expression plasmid
N211del-L212I-L216F_Fwd	cacacaccaatcATCGGCAGGgacTTCccacagggcttc	Preparation of S expression plasmid
N211del-L212I-L216F_Rev	gaagccctgtggGAAgtcCCTGCCGATgattggtgtgtg	Preparation of S expression plasmid
H245N_Fwd	ccctgctggctctgAACaggtcctacctgac	Preparation of S expression plasmid
H245N_Rev	gtcaggtaggacctGTTcagagccagcaggg	Preparation of S expression plasmid
A264D_Fwd	cagcaggagcagcaGACtactatgtgggctac	Preparation of S expression plasmid
A264D_Rev	gtagcccacatagtaGTCtgctgctcctgctg	Preparation of S expression plasmid
I332V_Fwd	gtgaggtttccaaacGTGaccaacctgtgtcc	Preparation of S expression plasmid
I332V_Rev	ggacacaggttggtCACgtttggaaacctcac	Preparation of S expression plasmid
K356T_Fwd	ctatgcctggaacaggACCaggattagcaactg	Preparation of S expression plasmid
K356T_Rev	cagttgctaatcctGGTcctgttccaggcatag	Preparation of S expression plasmid
R403K_Fwd	gactcctttgtgattAAGggaAACgaggtgAGC	Preparation of S expression plasmid
R403K_Rev	GCTcacctcGTTtccCTTaatcacaaaggagtc	Preparation of S expression plasmid
VG445-446HS-N450D-L452W_Fwd	aagctggacagcaagCACAGCggcaactacGACtacTGGtacagactgttcagg	Preparation of S expression plasmid
VG445-446HS-N450D-L452W_Rev	cctgaacagtctgtaCCAgtaGTCgtagttgccGCTGTGcttgctgtccagctt	Preparation of S expression plasmid
N481K-V483del-A484K-F486P_Fwd	ggcaacaagccatgtAAGggaAAGggcCCCaactgttactttcc	Preparation of S expression plasmid
N481K-V483del-A484K-F486P_Rev	ggaaagtaacagttGGGgccCTTtccCTTacatggcttgttgcc	Preparation of S expression plasmid
E554K_Fwd	caggagtgctgacaAAGagcaacaagaagttc	Preparation of S expression plasmid
E554K_Rev	gaacttcttgttgctCTTtgtcagcactcctg	Preparation of S expression plasmid
A570V_Fwd	gtttggcagggacattGTGgacaccacagatgc	Preparation of S expression plasmid
A570V_Rev	gcatctgtggtgtcCACaatgtccctgccaaac	Preparation of S expression plasmid
P621S_Fwd	gaactgtactgaggtgAGCgtggctatccatgc	Preparation of S expression plasmid
P621S_Rev	gcatggatagccacGCTcacctcagtacagttc	Preparation of S expression plasmid
H681R_Fwd	gacccagaccaagagcAGAaggagggcaaggtc	Preparation of S expression plasmid
H681R_Rev	gaccttgccctcctTCTgctcttggtctgggtc	Preparation of S expression plasmid
S939F_Fwd	gattcaggactccctgTTCagcacagcctctgcc	Preparation of S expression plasmid
S939F_Rev	ggcagaggctgtgctGAAcagggagtcctgaatc	Preparation of S expression plasmid
P1143L_Fwd	ctatgacccactccaaCTGgaactggactccttc	Preparation of S expression plasmid
P1143L_Rev	gaaggagtccagttcCAGttggagtgggtcatag	Preparation of S expression plasmid
ins16MPLF_Fwd	tccagccagtgtgtgATGCCCCTGTTCaacctgATCaccagg	Preparation of S expression plasmid
ins16MPLF_Rev	cctggtGATcaggttGAACAGGGGCATcacacactggctgga	Preparation of S expression plasmid
R21T_Fwd	aacctgATCaccACCacccaaAGCtac	Preparation of S expression plasmid
R21T_Rev	gtaGCTttgggtGGTggtGATcaggtt	Preparation of S expression plasmid
V127F_Fwd	caatgccaccaatgtgTTCattaaggtgtgtgag	Preparation of S expression plasmid
V127F_Rev	ctcacacaccttaatGAAcacattggtggcattg	Preparation of S expression plasmid
F157S_Fwd	tggatggagtctgagAGCagggtctactcctct	Preparation of S expression plasmid
F157S_Rev	agaggagtagaccctGCTctcagactccatcca	Preparation of S expression plasmid
R158G_Fwd	tggatggagtctgagttcGGCgtctactcctct	Preparation of S expression plasmid
R158G_Rev	agaggagtagacGCCgaactcagactccatcca	Preparation of S expression plasmid
N211del_Fwd	aaacacacaccaatcCTGGGCAGGgacctg	Preparation of S expression plasmid
N211del_Rev	caggtcCCTGCCCAGgattggtgtgtgttt	Preparation of S expression plasmid
L212I_Fwd	caaacacacaccaatcAACATCGGCAGGgacctgccacagg	Preparation of S expression plasmid
L212I_Rev	cctgtggcaggtcCCTGCCGATGTTgattggtgtgtgtttg	Preparation of S expression plasmid
L216F_Fwd	AACCTGGGCAGGgacTTCccacagggcttctct	Preparation of S expression plasmid
L216F_Rev	agagaagccctgtggGAAgtcCCTGCCCAGGTT	Preparation of S expression plasmid
VG445-446HS-N450D-L452W_Fwd	aagctggacagcaagCACAGCggcaactacGACtacTGGtacagactgttcagg	Preparation of S expression plasmid
VG445-446HS-N450D-L452W_Rev	cctgaacagtctgtaCCAgtaGTCgtagttgccGCTGTGcttgctgtccagctt	Preparation of S expression plasmid
V445H_Fwd	aagctggacagcaagCACGGAggcaactacaac	Preparation of S expression plasmid
V445H_Rev	gttgtagttgccTCCGTGcttgctgtccagctt	Preparation of S expression plasmid
N450D_Fwd	gtgGGAggcaactacGACtacctctacagactg	Preparation of S expression plasmid
N450D_Rev	cagtctgtagaggtaGTCgtagttgccTCCcac	Preparation of S expression plasmid
L452W_Fwd	GGAggcaactacaactactggtacagactgttcaggaagag	Preparation of S expression plasmid
L452W_Rev	ctcttcctgaacagtctgtaccagtagttgtagttgccTCC	Preparation of S expression plasmid
N481K_Fwd	ggcaacaagccatgtAAGggagtggccggcttc	Preparation of S expression plasmid
N481K_Rev	gaagccggccactccCTTacatggcttgttgcc	Preparation of S expression plasmid
V483del_Fwd	aagccatgtaatggagccggcttcaactgt	Preparation of S expression plasmid
V483del_Rev	acagttgaagccggctccattacatggctt	Preparation of S expression plasmid
A484K_Fwd	ccatgtaatggagtgAAGggcttcaactgttac	Preparation of S expression plasmid
A484K_Rev	gtaacagttgaagccCTTcactccattacatgg	Preparation of S expression plasmid
E554K_Fwd	caggagtgctgacaAAGagcaacaagaagttc	Preparation of S expression plasmid
E554K_Rev	gaacttcttgttgctCTTtgtcagcactcctg	Preparation of S expression plasmid
A570V_Fwd	gtttggcagggacattGTGgacaccacagatgc	Preparation of S expression plasmid
A570V_Rev	gcatctgtggtgtcCACaatgtccctgccaaac	Preparation of S expression plasmid
P621S_Fwd	gaactgtactgaggtgAGCgtggctatccatgc	Preparation of S expression plasmid
P621S_Rev	gcatggatagccacGCTcacctcagtacagttc	Preparation of S expression plasmid
H681R_Fwd	gacccagaccaagagcAGAaggagggcaaggtc	Preparation of S expression plasmid
H681R_Rev	gaccttgccctcctTCTgctcttggtctgggtc	Preparation of S expression plasmid
S939F_Fwd	gattcaggactccctgTTCagcacagcctctgcc	Preparation of S expression plasmid
S939F_Rev	ggcagaggctgtgctGAAcagggagtcctgaatc	Preparation of S expression plasmid
P1143L_Fwd	ctatgacccactccaaCTGgaactggactccttc	Preparation of S expression plasmid
P1143L_Rev	gaaggagtccagttcCAGttggagtgggtcatag	Preparation of S expression plasmid
86-K403R_R	gtgtttcaccaacgtttacgccgattcctttgttattaaaggtaacgaagttagacaaatcgctc	RBD preparation (for yeast surface display)
86-H445V_R	ctgaacagcctgtaccaataatcgtagttaccagaaactttggagtccaacttgttagagttcc	RBD preparation (for yeast surface display)
86-D450N_R	caacttggactttctgaacagcctgtaccaataattgtagttaccagaatgtttggagtcc	RBD preparation (for yeast surface display)
86-W452L_R	cgaatggtttcaacttggactttctgaacagcctgtacagataatcgtagttaccagaatgtttggag	RBD preparation (for yeast surface display)
86-K481N_R	gcaatgggaagtaacagtttggacctttaccgttacatggcttgttaccagcttg	RBD preparation (for yeast surface display)
86-del483V_R	ccataagattgcaatgggaagtaacagtttggacctttaacacctttacatggcttgttaccag	RBD preparation (for yeast surface display)
2-R403K_F	gtgtttcaccaatgtctatgctgactcctttgtgattaaaggaaatgaggtgtctcagattgcc	RBD preparation (for yeast surface display)
2-V445H_R	gaacagtctgtagaggtagttgtagttgcctccatgcttgctgtccagtttgttgctgttc	RBD preparation (for yeast surface display)
2-N450D_R	caggttgctcttcctgaacagtctgtagaggtaatcgtagttgcctcccaccttgc	RBD preparation (for yeast surface display)
2-L452W_R	ggtttcaggttgctcttcctgaacagtctgtaccagtagttgtagttgcctcccacc	RBD preparation (for yeast surface display)
2-N481K_R	ggagtggaaagtaacagttgaagccggccactcctttacatggcttgttgccagcc	RBD preparation (for yeast surface display)
2-V483del_R	cataggaacggagtggaaagtaacagttgaagccggctccattacatggcttgttgccag	RBD preparation (for yeast surface display)
XBB-R403K_F	ctctgctttactaatgtctatgcagattcatttgtaattaaaggtaatgaagtcagccaaatcgc	RBD preparation (for yeast surface display)
XBB-P445H_F	cgttatagcttggaattctaacaagcttgattctaagcatagtggtaattataattacctgtatagattg	RBD preparation (for yeast surface display)
XBB-N450D_F	ctaacaagcttgattctaagcctagtggtaattatgattacctgtatagattgtttaggaagtc	RBD preparation (for yeast surface display)
XBB-L452W_F	gcttgattctaagcctagtggtaattataattactggtatagattgtttaggaagtctaagctc	RBD preparation (for yeast surface display)
XBB-N481K_F	gatatttcaactgaaatctatcaggccggtaacaaaccttgtaaaggtgttgcaggttctaattgttactctc	RBD preparation (for yeast surface display)
XBB-V483del_F	caactgaaatctatcaggccggtaacaaaccttgtaatggtgcaggttctaattgttactctcctttac	RBD preparation (for yeast surface display)
XBB15-N481K_F	gatatttcaactgaaatctatcaggccggtaacaaaccttgtaaaggtgttgcaggtcctaattgttactctcc	RBD preparation (for yeast surface display)
XBB15-V483del_F	gatatttcaactgaaatctatcaggccggtaacaaaccttgtaatggtgcaggtcctaattgttactctcctttac	RBD preparation (for yeast surface display)
WT-R403K_F	gtgtttcaccaatgtctatgctgactcctttgtgattaaaggagatgaggtgagacagattgcc	RBD preparation (for yeast surface display)
WT-V445H_F	gtgtgattgcctggaacagcaacaacctggacagcaagcatggaggcaactacaactacctctac	RBD preparation (for yeast surface display)
WT-N450D_F	cagcaacaacctggacagcaaggtgggaggcaactacgattacctctacagactgttcaggaagag	RBD preparation (for yeast surface display)
WT-L452W_F	caacctggacagcaaggtgggaggcaactacaactactggtacagactgttcaggaagagcaac	RBD preparation (for yeast surface display)
WT-N481K_F	gacatcagcacagagatttaccaggctggcagcacaccatgtaaaggagtggagggcttcaactg	RBD preparation (for yeast surface display)
WT-N483del_F	cagagatttaccaggctggcagcacaccatgtaatggagagggcttcaactgttactttcc	RBD preparation (for yeast surface display)
