## Supplementary material for "Virological characteristics of the SARS-CoV-2 BA.2.86 variant": Table S4

### Sheet: Table S4 (detected mutations)
Table S4. Summary of unexpected amino acid mutations detected in the working virus stocks, related to Figure 3
Virus	Reference	Position in Reference (nt)	REF	ALT	Quality score	Depth in REF	Depth in ALT	Mutation type	ORF	Amino acid substitution
BA.2 (EPI_ISL_9595859)	No additional amino acid substitutions were detected.
EG.5.1 (EPI_ISL_18072016)	No additional amino acid substitutions were detected.
BA.2.86 (EPI_ISL_18233521)	NC_045512.2	8151	T	C	225	0	125	missense_variant	NSP3	V1811A
